# Abiotic factors modulate interspecies competition mediated by the type VI secretion system effectors in *Vibrio cholerae*

**DOI:** 10.1101/2021.05.27.445954

**Authors:** Ming-Xuan Tang, Tong-Tong Pei, Zeng-Hang Wang, Han Luo, Xing-Yu Wang, Tao G. Dong

## Abstract

*Vibrio cholerae*, the etiological pathogen of cholera, relies on its type VI secretion system (T6SS) as an effective weapon to survive in highly competitive communities. The anti-bacterial and anti-eukaryotic functions of T6SS depend on its secreted effectors that target multiple essential cellular processes. However, the mechanisms that account for effector diversity and different effectiveness during interspecies competition remain elusive. Here, we report that environmental cations and temperature play a key role in dictating effector-mediated competition of *Vibrio cholerae*. We found that *V. cholerae* could employ its cell-wall-targeting effector TseH to outcompete the otherwise resistant *Escherichia coli* and the *V. cholerae* immunity deletion mutant *ΔtsiH* when Ca^2+^ and Mg^2+^ were supplemented. The *E. coli* Δ*phoQ* mutant was more sensitive to TseH-mediated killing during competition, suggesting the metal-sensing PhoPQ two-component system is protective to *E. coli* from TseH activity. Using transcriptome analysis, we found multiple stress response systems, including acid stress response, oxidative stress response, and osmotic stress response, were activated in *E. coli* expressing TseH in comparison with *E. coli* expressing the inactive mutant TseH^H64A^. The membrane-targeting lipase effector TseL also exhibited reduced killing against *E. coli* when divalent cations were removed. In addition, competition analysis of *E. coli* with *V. cholerae* single-effector active strains reveals a temperature-dependent susceptibility of *E. coli* to effectors, VasX, VgrG3, and TseL. These findings suggest that abiotic factors, that *V. cholerae* frequently encounters in natural habitats, play a crucial role in dictating the competitive fitness conferred by the type VI secretion system in complex multispecies communities.
