## Supplementary material for "Abiotic factors modulate interspecies competition mediated by the type VI secretion system effectors in *Vibrio cholerae*": Dataset 1

### Sheet: Sheet 1
gene_id	Cont1_count	Cont2_count	Cont3_count	Mg1_count	Mg2_count	Mg3_count	Cont1_fpkm	Cont2_fpkm	Cont3_fpkm	Mg1_fpkm	Mg2_fpkm	Mg3_fpkm	MgvsCont_Mg	MgvsCont_Cont	MgvsCont_log2FoldChange	MgvsCont_pvalue	MgvsCont_padj	gene_name	gene_chr	gene_start	gene_end	gene_strand	gene_length	gene_biotype	gene_description	tf_family	Mean
b3194	151	130	90	54	51	91	50.2163	58.7216	71.0121	26.7631	30.8136	47.7708	67.6804	115.609	-0.764795	0.0323872	0.999642	mlaE	NC_000913.3	3338466	3339248	-	783	protein_coding	intermembrane phospholipid transport system%2C integral membrane subunit MlaE && PF02405:Permease MlaE	-	47.5496
b1517	159	116	100	93	55	60	47.2632	46.835	70.5257	41.1986	29.7025	28.1533	71.196	118.324	-0.719946	0.0355722	0.999642	lsrF	NC_000913.3	1606100	1606975	+	876	protein_coding	3-hydroxy-2%2C4-pentadione 5-phosphate thiolase && PF01791:DeoC/LacD family aldolase	-	43.9464
b3744	42	37	118	27	20	35	11.0136	13.1786	73.4149	10.5516	9.52828	14.4878	28.1642	79.5259	-1.48089	0.0432864	0.999642	asnA	NC_000913.3	3927155	3928147	+	993	protein_coding	asparagine synthetase A && PF03590:Aspartate-ammonia ligase	-	22.0291
b1850	42	23	62	30	7	14	17.0351	12.671	59.6634	18.1339	5.15818	8.96346	16.9909	47.0762	-1.44051	0.0471438	0.999642	eda	NC_000913.3	1932115	1932756	-	642	protein_coding	KHG/KDPG aldolase && PF01081:KDPG and KHG aldolase	-	20.2708
