## Supplementary material for "Abiotic factors modulate interspecies competition mediated by the type VI secretion system effectors in *Vibrio cholerae*": Dataset 2

### Sheet: DEG
gene_id	TseHH64A_1_count	TseHH64A_2_count	TseHH64A_3_count	TseH_1_count	TseH_2_count	TseH_3_count	TseHH64A_1_fpkm	TseHH64A_2_fpkm	TseHH64A_3_fpkm	TseH_1_fpkm	TseH_2_fpkm	TseH_3_fpkm	TseHvsTseHH64A_TseH	TseHvsTseHH64A_TseHH64A	TseHvsTseHH64A_log2FoldChange	TseHvsTseHH64A_pvalue	TseHvsTseHH64A_padj	gene_name	gene_chr	gene_start	gene_end	gene_strand	gene_length	gene_biotype	gene_description	tf_family	Mean	Median
b4592	5	9	5	9	29	21	18.4284	27.1825	18.1898	27.5225	100.975	71.8467	19.7323	6.28385	1.6303	0.00831672	1	appX	NC_000913.3	1040445	1040537	+	93	protein_coding	small protein AppX && PF08173:Membrane bound YbgT-like protein	-	44.0242	27.3525
b0216	41	38	49	27	28	21	182.513	138.619	215.301	99.7242	117.752	86.7758	24.8108	43.7445	-0.813265	0.0202602	0.379429	aspV	NC_000913.3	236931	237007	+	77	protein_coding	tRNA-Asp && -	-	140.114	128.185
b4663	33	87	27	69	117	92	130.016	280.886	104.999	225.558	435.478	336.464	91.9071	47.5338	0.934463	0.00531555	0.1585	azuC	NC_000913.3	1987873	1987959	-	87	protein_coding	uncharacterized protein AzuC && -	-	252.233	253.222
b3336	106	104	90	103	168	207	76.1708	61.2413	63.836	61.411	114.049	138.077	158.389	101.664	0.638262	0.0118593	0.271384	bfr	NC_000913.3	3466249	3466725	-	477	protein_coding	bacterioferritin && PF00210:Ferritin-like domain	Ferritin	85.7975	70.0034
b1060	947	858	817	665	500	493	1272.95	945.098	1083.98	741.667	634.935	615.144	537.888	891.741	-0.727424	2.61e-07	3.35e-05	bssS	NC_000913.3	1120701	1120955	-	255	protein_coding	regulator of biofilm formation && PF13991:BssS protein family	-	882.296	843.382
b0492	1854	1867	1759	992	1019	1068	743.266	613.349	696.051	329.969	385.929	397.443	1008.12	1858.67	-0.882658	6.13e-13	2.01e-10	cnoX	NC_000913.3	517425	518279	-	855	protein_coding	chaperedoxin && PF14561:Tetratricopeptide repeat|PF00085:Thioredoxin|PF14559:Tetratricopeptide repeat	-	527.668	505.396
b0014	43415	51445	42984	25489	28195	29659	7762.8	7537.91	7586.23	3781.45	4762.66	4922.71	27340.4	46465.1	-0.765146	2.98e-11	6.77e-09	dnaK	NC_000913.3	12163	14079	+	1917	protein_coding	chaperone protein DnaK && PF10712:NAD-specific glutamate dehydrogenase|PF00012:Hsp70 protein	HSP70	6058.96	6230.31
b2366	146	99	114	85	50	73	37.6555	20.9238	29.0216	18.1895	12.1827	17.4771	67.3469	123.296	-0.864741	0.00075927	0.0350213	dsdA	NC_000913.3	2479202	2480530	+	1329	protein_coding	D-serine ammonia-lyase && PF00291:Pyridoxal-phosphate dependent enzyme	PALP	22.575	19.5566
b4411	38	51	27	84	55	65	88.6068	97.4501	62.1424	162.514	121.156	140.691	66.0647	38.6398	0.770281	0.00856162	0.220256	ecnB	NC_000913.3	4376553	4376699	+	147	protein_coding	bacteriolytic entericidin B lipoprotein && PF08085:Entericidin EcnA/B family	-	112.093	109.303
b2266	241	442	284	462	546	639	269.958	405.724	314.006	429.386	577.791	664.431	541.718	320.728	0.752461	3.33e-05	0.00250114	elaB	NC_000913.3	2380722	2381027	-	306	protein_coding	tail anchored inner membrane protein && PF05957:Bacterial protein of unknown function (DUF883)	-	443.549	417.555
b2457	5	6	7	12	22	12	5.8294	5.73236	8.05549	11.6081	24.2312	12.9869	15.2026	6.10805	1.31526	0.0362699	1	eutM	NC_000913.3	2572157	2572450	-	294	protein_coding	putative structural protein%2C ethanolamine utilization microcompartment && PF00936:BMC domain	-	11.4072	9.8318
b2097	63	59	58	98	83	135	20.5075	15.7381	18.6355	26.4683	25.524	40.7921	103.471	61.2024	0.760521	0.00303621	0.101851	fbaB	NC_000913.3	2177512	2178564	-	1053	protein_coding	fructose-bisphosphate aldolase class I && PF01791:DeoC/LacD family aldolase	-	24.6109	23.0158
b2802	266	289	212	185	166	148	51.3381	45.7072	40.3863	29.6249	30.2667	26.5148	162.52	258.492	-0.669001	7.25e-05	0.00475358	fucI	NC_000913.3	2935584	2937359	+	1776	protein_coding	L-fucose isomerase && PF02952:L-fucose isomerase, C-terminal domain|PF07882:L-fucose isomerase, second N-terminal domain|PF07881:L-fucose isomerase, first N-terminal domain	-	37.3063	35.3265
b4140	766	709	874	356	352	316	550.442	417.501	619.918	212.256	238.959	210.785	334.421	802.136	-1.2612	4.34e-16	1.83e-13	fxsA	NC_000913.3	4368664	4369140	+	477	protein_coding	protein FxsA && PF04186:FxsA cytoplasmic membrane protein	-	374.977	328.23
b1492	33	166	39	82	308	449	7.36417	30.3561	8.59043	15.1827	64.9321	93.0091	281.621	75.3338	1.90024	0.0388408	0.502887	gadC	NC_000913.3	1568954	1570489	-	1536	protein_coding	L-glutamate:4-aminobutyrate antiporter && PF13520:Amino acid permease	-	36.5724	22.7694
b4718	20	33	10	28	35	74	75.3337	101.86	37.1792	87.5073	124.545	258.738	45.3718	20.6599	1.1195	0.0111473	1	gadF	NC_000913.3	3658992	3659082	+	91	protein_coding	small regulatory RNA GadF && -	-	114.194	94.6835
b3049	83	87	39	84	98	148	141.541	121.577	65.6463	118.853	157.881	234.28	108.779	69.984	0.632212	0.0306434	0.46264	glgS	NC_000913.3	3191739	3191939	-	201	protein_coding	surface composition regulator && PF08971:Glycogen synthesis protein	-	139.963	131.559
b4441	24	67	42	76	83	80	44.7089	102.279	77.2277	117.469	146.07	138.338	78.312	43.6919	0.828489	0.0051356	0.154697	glmY	NC_000913.3	2691157	2691340	-	184	protein_coding	small regulatory RNA GlmY && -	-	104.349	109.874
b3868	185	147	145	87	104	122	44.9732	29.2838	34.7929	17.548	23.8844	27.5303	102.979	162.84	-0.661008	0.00318383	0.105603	glnG	NC_000913.3	4053869	4055278	-	1410	protein_coding	DNA-binding transcriptional dual regulator NtrC && PF02954:Bacterial regulatory protein, Fis family|PF00072:Response regulator receiver domain|PF00158:Sigma-54 interaction domain	Sigma54_activat	29.6688	28.4071
b3869	198	182	178	92	136	118	64.6364	48.6869	57.3551	24.9187	41.942	35.7572	114.112	189.795	-0.735807	0.000519179	0.0264244	glnL	NC_000913.3	4055290	4056339	-	1050	protein_coding	sensory histidine kinase NtrB && PF00989:PAS fold|PF00512:His Kinase A (phospho-acceptor) domain|PF02518:Histidine kinase-, DNA gyrase B-, and HSP90-like ATPase	HATPase_c	45.5494	45.3144
b0809	702	563	501	284	445	417	332.813	218.726	234.445	111.714	199.306	183.513	378.662	601.823	-0.669144	0.000793277	0.0354811	glnQ	NC_000913.3	845741	846463	-	723	protein_coding	L-glutamine ABC transporter ATP binding subunit && PF07673:Protein of unknown function (DUF1602)|PF00005:ABC transporter	ABC_tran	213.42	209.016
b2241	760	111	648	103	142	69	159.917	19.1395	134.585	17.9822	28.2271	13.4772	102.971	541.091	-2.39353	0.00485393	0.14772	glpA	NC_000913.3	2352647	2354275	+	1629	protein_coding	anaerobic glycerol-3-phosphate dehydrogenase subunit A && PF04324:BFD-like [2Fe-2S] binding domain|PF01266:FAD dependent oxidoreductase	DAO	62.2212	23.6833
b2242	858	177	924	191	145	74	233.409	39.4578	248.109	43.1112	37.2647	18.6866	132.19	695.193	-2.39434	0.00267333	0.0939484	glpB	NC_000913.3	2354265	2355524	+	1260	protein_coding	anaerobic glycerol-3-phosphate dehydrogenase subunit B && PF00890:FAD binding domain	-	103.34	41.2845
b2243	536	100	503	132	93	35	154.26	23.584	142.889	31.5203	25.2855	9.35032	83.4446	404.55	-2.27664	0.00865506	0.220256	glpC	NC_000913.3	2355521	2356711	+	1191	protein_coding	anaerobic glycerol-3-phosphate dehydrogenase subunit C && PF02754:Cysteine-rich domain|PF13183:4Fe-4S dicluster domain	-	64.4815	28.4029
b3426	7511	1002	6737	1062	1369	767	1709.52	186.884	1513.5	200.552	294.36	162.047	1047.8	5438.57	-2.37585	0.00574969	0.164787	glpD	NC_000913.3	3562013	3563518	+	1506	protein_coding	aerobic glycerol 3-phosphate dehydrogenase && PF01266:FAD dependent oxidoreductase|PF16901:C-terminal domain of alpha-glycerophosphate oxidase	DAO	677.81	247.456
b3927	898	277	803	309	326	266	363.837	91.9685	321.134	103.876	124.781	100.042	294.5	696.105	-1.24073	0.0298064	0.460673	glpF	NC_000913.3	4117245	4118090	-	846	protein_coding	glycerol facilitator && PF00230:Major intrinsic protein	-	184.273	114.328
b3926	4547	1945	4283	2159	1646	1213	1032.85	362.043	960.285	406.903	353.216	255.765	1623.49	3763.83	-1.21299	0.0124195	0.277745	glpK	NC_000913.3	4115714	4117222	-	1509	protein_coding	glycerol kinase && PF00370:FGGY family of carbohydrate kinases, N-terminal domain|PF02782:FGGY family of carbohydrate kinases, C-terminal domain	FGGY_N	561.844	384.473
b2239	5152	1310	3893	1998	1169	632	1639.69	341.653	1222.95	527.603	351.478	186.712	1215.64	3654.81	-1.58798	0.0290724	0.454083	glpQ	NC_000913.3	2349935	2351011	-	1077	protein_coding	glycerophosphoryl diester phosphodiesterase && PF03009:Glycerophosphoryl diester phosphodiesterase family	-	711.681	439.541
b2240	4637	1111	4163	1629	1038	548	1169.55	229.628	1036.4	340.902	247.33	128.301	1031.27	3505.41	-1.76506	0.0182016	0.360611	glpT	NC_000913.3	2351016	2352374	-	1359	protein_coding	sn-glycerol 3-phosphate:phosphate antiporter && PF07690:Major Facilitator Superfamily	MFS_1	525.352	294.116
b3925	266	176	275	167	139	103	90.1844	48.898	92.0286	46.9778	44.5208	32.4158	132.675	247.451	-0.894301	0.000101934	0.00626892	glpX	NC_000913.3	4114569	4115579	-	1011	protein_coding	fructose-1%2C6-bisphosphatase 2 && PF03320:Bacterial fructose-1,6-bisphosphatase, glpX-encoded	-	59.1709	47.9379
b4321	94	93	90	87	64	42	23.9734	19.4363	22.6561	18.4097	15.4199	9.94306	62.3045	94.0357	-0.587152	0.0235049	0.402318	gntP	NC_000913.3	4549953	4551296	-	1344	protein_coding	fructuronate transporter && PF02447:GntP family permease	-	18.3064	18.923
b4143	25282	26898	25158	18092	16905	18015	5261.61	4587.29	5168.02	3124.07	3323.7	3480.25	17317	26193.4	-0.596994	4.85e-09	7.95e-07	groL	NC_000913.3	4371025	4372671	+	1647	protein_coding	chaperonin GroEL && PF00118:TCP-1/cpn60 chaperonin family	-	4157.49	4033.77
b4142	4434	4748	4642	2442	2771	2678	5169.51	4536.21	5341.94	2362.25	3052.03	2898.23	2588.19	4685.26	-0.856312	2.83e-12	7.59e-10	groS	NC_000913.3	4370688	4370981	+	294	protein_coding	cochaperonin GroES && PF00166:Chaperonin 10 Kd subunit	-	3893.36	3794.12
b3401	742	541	591	400	352	267	289.345	172.877	227.478	129.419	129.674	96.6479	331.162	642.047	-0.953038	1.34e-07	1.96e-05	hslO	NC_000913.3	3529774	3530652	+	879	protein_coding	molecular chaperone Hsp33 && PF01430:Hsp33 protein	-	174.24	151.276
b3400	376	298	321	175	151	159	320.599	208.219	270.16	123.805	121.633	125.847	158.07	340.156	-1.10275	7.49e-10	1.38e-07	hslR	NC_000913.3	3529348	3529749	+	402	protein_coding	heat shock protein Hsp15 && PF01479:S4 domain	S4	195.044	167.033
b3931	5875	6156	5787	4237	3929	3539	1511.84	1298.15	1469.91	904.653	955.163	845.37	3816.09	6037.46	-0.661689	5.52e-10	1.09e-07	hslU	NC_000913.3	4120416	4121747	-	1332	protein_coding	ATPase component of the HslVU protease && PF00004:ATPase family associated with various cellular activities (AAA)|PF07724:AAA domain (Cdc48 subfamily)	AAA	1164.18	1126.66
b3932	1892	2044	1819	1086	1158	981	1221.31	1081.22	1158.99	581.652	706.177	587.821	1054.78	1946.61	-0.884145	9.74e-14	3.59e-11	hslV	NC_000913.3	4121757	4122287	-	531	protein_coding	peptidase component of the HslVU protease && PF00227:Proteasome subunit	Proteasome	889.53	893.701
b0966	693	674	843	413	349	309	746.977	595.336	896.895	369.361	355.384	309.173	348.201	754.117	-1.11296	1.91e-12	5.65e-10	hspQ	NC_000913.3	1028404	1028721	-	318	protein_coding	heat shock protein%2C hemimethylated DNA-binding protein && PF08755:Hemimethylated DNA-binding protein YccV like	-	545.521	482.348
b0473	13602	13863	13438	7205	7246	7543	2486.58	2076.76	2424.79	1092.85	1251.4	1280.01	7196.77	13876.5	-0.94722	3.14e-17	3.09e-14	htpG	NC_000913.3	495120	496994	+	1875	protein_coding	chaperone protein HtpG && PF02518:Histidine kinase-, DNA gyrase B-, and HSP90-like ATPase|PF00183:Hsp90 protein	HATPase_c	1768.73	1678.38
b1829	1292	1289	1324	1009	897	791	502.105	410.501	507.88	325.35	329.324	285.35	878.061	1326.85	-0.594651	2.38e-06	0.000226555	htpX	NC_000913.3	1911695	1912576	-	882	protein_coding	zinc dependent endoprotease && PF01435:Peptidase family M48	Peptidase_M48	393.418	369.912
b0974	40	77	32	41	116	106	19.3655	30.5483	15.2918	16.4694	53.0548	47.6368	87.8483	48.8917	0.83355	0.020613	0.379429	hyaC	NC_000913.3	1035066	1035773	+	708	protein_coding	hydrogenase 1 cytochrome b subunit && PF00033:Cytochrome b/b6/petB	-	30.3944	24.9569
b0975	17	76	30	62	103	100	9.90997	36.305	17.2618	29.9876	56.723	54.1119	87.6934	39.5284	1.13061	0.00190786	0.0741053	hyaD	NC_000913.3	1035770	1036357	+	588	protein_coding	putative hydrogenase 1 maturation protease HyaD && PF01750:Hydrogenase maturation protease	-	34.0499	33.1463
b3687	1484	1434	1396	466	468	333	1228.67	972.923	1140.84	320.12	366.054	255.926	413.061	1465.48	-1.82645	5.59e-36	1.65e-32	ibpA	NC_000913.3	3867009	3867422	-	414	protein_coding	small heat shock protein IbpA && PF00011:Hsp20/alpha crystallin family	-	714.089	669.488
b3686	307	299	260	108	112	98	245.291	195.769	205.049	71.5969	84.5396	72.684	103.961	293.549	-1.49756	4.74e-17	3.49e-14	ibpB	NC_000913.3	3866469	3866897	-	429	protein_coding	small heat shock protein IbpB && PF00011:Hsp20/alpha crystallin family	-	145.822	140.154
b4326	11	14	8	17	11	44	9.59403	10.0061	6.88714	12.3022	9.06358	35.623	23.7192	11.0242	1.0982	0.0477647	1	iraD	NC_000913.3	4556993	4557385	+	393	protein_coding	anti-adaptor protein IraD%2C inhibitor of sigma(S) proteolysis && PF04965:Gene 25-like lysozyme	-	13.9127	9.80007
b0382	76	121	81	143	127	161	99.81	130.219	104.999	155.82	157.566	196.271	140.876	92.606	0.59944	0.0044451	0.136687	iraP	NC_000913.3	401386	401646	+	261	protein_coding	anti-adaptor protein for sigma(S) stabilization && PF10796:Sigma-S stabilisation anti-adaptor protein	-	140.781	143.02
b2665	129	159	106	146	192	274	98.2603	99.2463	79.6957	92.2716	138.162	193.735	202.147	132.107	0.610201	0.00882008	0.222537	kbp	NC_000913.3	2796337	2796786	-	450	protein_coding	K(+) binding protein && PF01476:LysM domain|PF04972:BON domain	LysM	116.895	98.7533
b4036	3083	3898	2904	2104	2645	1527	788.035	816.475	732.671	446.215	638.699	362.31	2055.33	3319.24	-0.691718	1.93e-05	0.00153751	lamB	NC_000913.3	4247971	4249311	+	1341	protein_coding	maltose outer membrane channel/phage lambda receptor protein && PF02264:LamB porin	-	630.734	685.685
b0439	8358	8890	8127	5634	5428	5076	1216.5	1060.33	1167.56	680.383	746.36	685.805	5268.84	8590.55	-0.705212	6e-12	1.48e-09	lon	NC_000913.3	458888	461242	+	2355	protein_coding	Lon protease && PF05362:Lon protease (S16) C-terminal proteolytic domain|PF02190:ATP-dependent protease La (LON) substrate-binding domain|PF00004:ATPase family associated with various cellular activities (AAA)	AAA	926.157	903.345
b0879	192	213	197	143	108	124	33.8015	30.7286	34.2327	20.888	17.9621	20.264	121.892	203.647	-0.737744	3.39e-05	0.00250114	macB	NC_000913.3	920347	922293	+	1947	protein_coding	ABC-type tripartite efflux pump ATP binding/membrane subunit && PF02687:FtsX-like permease family|PF00005:ABC transporter|PF12704:MacB-like periplasmic core domain	ABC_tran	26.3128	25.8083
b4032	97	204	162	107	134	62	37.316	64.3105	61.5147	34.1534	48.6998	22.1403	99.0734	153.942	-0.639123	0.0159056	0.328344	malG	NC_000913.3	4242626	4243516	-	891	protein_coding	maltose ABC transporter membrane subunit MalG && PF00528:Binding-protein-dependent transport system inner membrane component	BPD_transp_1	44.6891	43.0079
b1594	201	163	135	150	109	73	56.4263	37.4974	37.4076	34.9384	28.9075	19.0229	107.158	169.825	-0.659146	0.00553747	0.161871	mlc	NC_000913.3	1667344	1668564	-	1221	protein_coding	DNA-binding transcriptional repressor Mlc && PF00480:ROK family	ROK	35.7	36.173
b1051	163	276	183	260	330	409	148.99	206.732	165.105	197.183	284.959	347.026	329.3	206.844	0.666347	0.000899592	0.0390529	msyB	NC_000913.3	1113807	1114181	-	375	protein_coding	acidic protein that suppresses heat sensitivity of a secY mutant && PF13984:MsyB protein	-	224.999	201.957
b3635	189	176	145	131	94	87	79.9793	61.032	60.5654	45.9953	37.5788	34.1747	101.009	172.919	-0.770833	0.000172088	0.00996087	mutM	NC_000913.3	3810343	3811152	-	810	protein_coding	DNA-formamidopyrimidine glycosylase && PF06827:Zinc finger found in FPG and IleRS|PF01149:Formamidopyrimidine-DNA glycosylase N-terminal domain|PF06831:Formamidopyrimidine-DNA glycosylase H2TH domain	H2TH	53.2209	53.2804
b0679	1105	1068	1124	928	556	590	194.535	154.076	195.318	135.553	92.4716	96.4176	668.992	1121.57	-0.743557	2.07e-06	0.000203733	nagE	NC_000913.3	703944	705890	+	1947	protein_coding	N-acetylglucosamine specific PTS enzyme IIABC component && PF00358:phosphoenolpyruvate-dependent sugar phosphotransferase system, EIIA 1|PF02378:Phosphotransferase system, EIIC|PF00367:phosphotransferase system, EIIB	-	144.728	144.815
b3225	981	960	930	967	511	471	376.125	301.622	351.955	307.621	185.09	167.631	625.207	974.914	-0.639068	0.000567071	0.0283728	nanA	NC_000913.3	3372683	3373576	-	894	protein_coding	N-acetylneuraminate lyase && PF00701:Dihydrodipicolinate synthetase family	-	281.674	304.622
b4445	8	9	5	12	20	28	33.4408	30.8289	20.6299	41.6193	78.9798	108.646	19.9082	7.37288	1.42349	0.0133697	1	omrB	NC_000913.3	2976304	2976385	-	82	protein_coding	small regulatory RNA OmrB && -	-	52.3575	37.5301
b1482	51	86	65	70	106	136	40.4657	55.9171	50.9062	46.0831	79.4551	100.167	103.263	67.3863	0.608536	0.0282503	0.450125	osmC	NC_000913.3	1556625	1557056	+	432	protein_coding	osmotically inducible peroxiredoxin && PF02566:OsmC-like protein	-	62.1657	53.4116
b1739	127	172	138	211	248	268	128.412	142.514	137.728	177.015	236.893	251.539	238.908	146.714	0.700195	0.00012958	0.00780654	osmE	NC_000913.3	1821918	1822256	-	339	protein_coding	osmotically-inducible lipoprotein OsmE && PF04355:SmpA / OmlA family	-	179.017	159.765
b4376	64	82	53	108	121	130	36.2	38.0076	29.59	50.6849	64.6565	68.256	117.83	66.6158	0.817439	0.000410859	0.0220519	osmY	NC_000913.3	4611396	4612001	+	606	protein_coding	periplasmic chaperone OsmY && PF04972:BON domain	BON	47.8992	44.3463
b4092	13	26	20	28	30	48	5.87087	9.62191	8.91517	10.4917	12.7991	20.1219	34.896	19.6196	0.820067	0.043174	1	phnP	NC_000913.3	4314344	4315102	-	759	protein_coding	5-phospho-alpha-D-ribosyl 1%2C2-cyclic phosphate phosphodiesterase && PF12706:Beta-lactamase superfamily domain	-	11.3034	10.0568
b0708	59	99	71	98	124	157	14.2518	19.5967	16.9285	19.6413	28.2969	35.2036	124.945	76.3073	0.704187	0.00438022	0.13611	phr	NC_000913.3	739507	740925	+	1419	protein_coding	deoxyribodipyrimidine photolyase (photoreactivation) && PF00875:DNA photolyase|PF03441:FAD binding domain of DNA photolyase	-	22.3198	19.619
b0871	50	101	56	112	133	211	9.97	16.5035	11.0218	18.5298	25.0539	39.055	150.445	68.2605	1.13054	3.95e-05	0.00284545	poxB	NC_000913.3	909331	911049	-	1719	protein_coding	pyruvate oxidase && PF00205:Thiamine pyrophosphate enzyme, central domain|PF02775:Thiamine pyrophosphate enzyme, C-terminal TPP binding domain|PF02776:Thiamine pyrophosphate enzyme, N-terminal TPP binding domain	TPP_enzyme_N	20.0223	17.5166
b3498	1808	1593	1542	1017	1118	949	303.341	219.017	255.363	141.573	177.204	147.798	1009.5	1682.71	-0.736916	1.39e-07	1.96e-05	prlC	NC_000913.3	3643140	3645182	-	2043	protein_coding	oligopeptidase A && PF01432:Peptidase family M3	Peptidase_M3	207.382	198.11
b0059	534	607	565	448	350	317	62.9647	58.6507	65.7574	43.8289	38.9873	34.6964	361.782	576.858	-0.671163	1.1e-06	0.000115669	rapA	NC_000913.3	60358	63264	-	2907	protein_coding	RNA polymerase-binding ATPase and RNAP recycling factor && PF00176:SNF2 family N-terminal domain|PF00271:Helicase conserved C-terminal domain|PF12137:RNA polymerase recycling family C-terminal	SNF2_N	50.8142	51.2398
b3748	92	79	69	69	45	46	75.0826	52.8333	55.5829	46.7226	34.6947	34.8481	51.7151	81.6206	-0.650726	0.0146658	0.309239	rbsD	NC_000913.3	3933351	3933770	+	420	protein_coding	D-ribose pyranase && PF05025:RbsD / FucU transport protein family	-	49.9607	49.778
b3179	3747	4341	3667	2762	2640	2536	2038.66	1935.44	1969.3	1246.84	1356.95	1280.79	2591.8	3965.45	-0.613575	4.21e-10	8.88e-08	rlmE	NC_000913.3	3327035	3327664	-	630	protein_coding	23S rRNA 2'-O-ribose U2552 methyltransferase && PF01728:FtsJ-like methyltransferase	-	1638	1646.19
b3067	3112	3521	3320	2234	2120	2273	579.096	536.916	609.803	344.922	372.688	392.627	2165.82	3366.67	-0.636393	2.5e-09	4.34e-07	rpoD	NC_000913.3	3213047	3214888	+	1842	protein_coding	RNA polymerase%2C sigma 70 (sigma D) factor && PF00140:Sigma-70 factor, region 1.2|PF04539:Sigma-70 region 3|PF04546:Sigma-70, non-essential region|PF04545:Sigma-70, region 4|PF03979:Sigma-70 factor, region 1.1|PF04542:Sigma-70 region 2	Sigma70_r3	472.676	464.771
b2797	938	506	730	543	288	264	235.027	103.895	180.542	112.886	68.172	61.4028	351.274	752.59	-1.09842	0.0100484	0.24719	sdaB	NC_000913.3	2929576	2930943	+	1368	protein_coding	L-serine deaminase II && PF03313:Serine dehydratase alpha chain|PF03315:Serine dehydratase beta chain	-	126.987	108.391
b2796	2149	1278	1761	1454	797	733	571.015	278.273	461.861	320.555	200.064	180.794	958.254	1791.26	-0.902128	0.0205667	0.379429	sdaC	NC_000913.3	2928229	2929518	+	1290	protein_coding	serine:H(+) symporter SdaC && -	-	335.427	299.414
b2464	57	97	69	82	144	177	20.5445	28.6498	24.5477	24.5223	49.0322	59.2193	133.724	74.2698	0.84143	0.0025915	0.0927107	talA	NC_000913.3	2578666	2579616	+	951	protein_coding	transaldolase A && PF00923:Transaldolase	-	34.4193	26.5987
b1920	330	355	270	460	421	696	141.215	124.487	114.044	163.325	170.196	276.469	517.455	322.14	0.683327	0.000268476	0.0152412	tcyJ	NC_000913.3	1999585	2000385	-	801	protein_coding	cystine ABC transporter periplasmic binding protein && PF00497:Bacterial extracellular solute-binding proteins, family 3	-	164.956	152.27
b3114	193	149	145	71	92	76	28.8254	18.2362	21.376	8.79839	12.9809	10.5366	78.5446	166.339	-1.08267	2.49e-06	0.000229301	tdcE	NC_000913.3	3260124	3262418	-	2295	protein_coding	2-ketobutyrate formate-lyase/pyruvate formate-lyase 4 && PF01228:Glycine radical|PF02901:Pyruvate formate lyase-like	-	16.7922	15.6085
b3976	35	70	29	55	68	85	157.854	258.711	129.1	205.815	289.731	355.857	68.5277	43.9194	0.627255	0.046979	0.535452	thrU	NC_000913.3	4175388	4175463	+	76	protein_coding	tRNA-Thr && -	-	232.845	232.263
b2465	105	156	111	176	221	269	17.9594	21.8654	18.7399	24.9771	35.7104	42.7095	219.444	124.294	0.815129	9.56e-05	0.00600306	tktB	NC_000913.3	2579636	2581639	+	2004	protein_coding	transketolase 2 && PF02780:Transketolase, C-terminal domain|PF00456:Transketolase, thiamine diphosphate binding domain|PF02779:Transketolase, pyrimidine binding domain	-	26.9936	23.4212
b3343	624	773	629	300	347	267	742.665	753.905	738.924	296.249	390.155	294.978	299.328	681.841	-1.18923	7.42e-17	4.38e-14	tusB	NC_000913.3	3474678	3474965	-	288	protein_coding	sulfurtransferase complex subunit TusB && PF04077:DsrH like protein	-	536.146	564.539
b4191	93	82	78	65	52	50	42.166	30.4664	34.9071	24.4523	22.2731	21.0435	54.2587	86.1008	-0.660544	0.00893752	0.223589	ulaR	NC_000913.3	4417698	4418453	-	756	protein_coding	DNA-binding transcriptional repressor UlaR && PF00455:DeoR C terminal sensor domain|PF08220:DeoR-like helix-turn-helix domain	DeoR	29.2181	27.4594
b2401	9	7	13	2	2	6	40.591	25.8711	57.8724	7.48418	8.5215	25.1193	3.31007	10.0074	-1.59834	0.0492069	1	valU	NC_000913.3	2520931	2521006	+	76	protein_coding	tRNA-Val && -	-	27.5766	25.4952
b0233	46	44	35	27	31	19	39.5172	30.9749	29.6781	19.245	25.1587	15.1513	25.1657	42.3281	-0.749517	0.0334483	1	yafO	NC_000913.3	252301	252699	+	399	protein_coding	ribosome-dependent mRNA interferase toxin YafO && PF13957:Toxin YafO, type II toxin-antitoxin system	-	26.6209	27.4184
b0329	120	154	94	188	195	231	149.03	156.726	115.229	193.721	228.784	266.301	201.337	123.053	0.706011	0.000317384	0.0173504	yahO	NC_000913.3	346484	346759	+	276	protein_coding	DUF1471 domain-containing protein YahO && PF07338:Protein of unknown function (DUF1471)	-	184.965	175.223
b0486	19	57	33	40	67	80	5.03682	12.3824	8.63489	8.7981	16.7794	19.6862	61.982	35.6773	0.781282	0.0300347	0.461784	ybaT	NC_000913.3	512576	513868	+	1293	protein_coding	putative transporter YbaT && PF13520:Amino acid permease	-	11.8863	10.5903
b0631	1448	1470	1422	676	701	659	1880.03	1564.02	1822.37	728.233	859.832	794.24	666.068	1472.44	-1.14448	2.13e-20	3.14e-17	ybeD	NC_000913.3	662379	662642	-	264	protein_coding	DUF493 domain-containing protein YbeD && PF04359:Protein of unknown function (DUF493)	-	1274.79	1211.93
b0753	17	40	26	32	43	76	15.2941	29.4893	23.0882	23.8865	36.5463	63.4686	49.994	27.3861	0.855039	0.0275721	0.444769	ybgS	NC_000913.3	784937	785317	-	381	protein_coding	PF13985 family protein YbgS && PF13985:YbgS-like protein	-	31.9622	26.6879
b0821	43	46	47	92	61	71	11.6422	10.206	12.5605	20.6672	15.6026	17.8441	72.5537	46.1337	0.659582	0.0144113	0.306058	ybiU	NC_000913.3	857796	859061	-	1266	protein_coding	DUF1479 domain-containing protein YbiU && PF07350:Protein of unknown function (DUF1479)	-	14.7538	14.0815
b0897	32	62	18	45	55	88	17.4938	27.775	9.71284	20.4114	28.405	44.6566	62.0684	36.5092	0.750521	0.041887	0.506984	ycaC	NC_000913.3	944931	945557	-	627	protein_coding	putative hydrolase && PF00857:Isochorismatase family	Isochorismatase	24.7424	24.0932
b1003	21	29	28	47	42	64	31.5708	35.7267	41.5494	58.626	59.6505	89.3131	50.1254	26.2826	0.929798	0.00606554	0.172168	yccJ	NC_000913.3	1066864	1067091	-	228	protein_coding	PF13993 family protein YccJ && PF13993:YccJ-like protein	-	52.7394	50.0877
b1321	741	904	821	425	413	418	181.682	181.631	198.691	86.4588	95.6627	95.1348	410.493	832.078	-1.01984	1.4e-16	6.9e-14	ycjX	NC_000913.3	1384117	1385514	+	1398	protein_coding	DUF463 domain-containing protein YcjX && PF04317:YcjX-like family, DUF463	-	139.877	138.647
b1668	40	55	35	47	67	95	8.54252	9.62537	7.37793	8.32819	13.5176	18.833	69.1449	43.4222	0.663275	0.0348246	0.483533	ydhS	NC_000913.3	1747131	1748735	+	1605	protein_coding	FAD/NAD(P) binding domain-containing protein YdhS && PF13454:FAD-NAD(P)-binding	-	11.0374	9.08394
b1795	202	357	222	375	511	513	278.069	402.716	301.644	428.311	664.54	655.524	461.053	259.07	0.827177	1.15e-05	0.0009454	yeaQ	NC_000913.3	1879007	1879255	-	249	protein_coding	PF04226 family protein YeaQ && PF04226:Transglycosylase associated protein	-	455.134	415.513
b1836	18	52	16	37	86	92	26.0331	61.6289	22.8409	44.3998	117.503	123.512	71.6379	27.7357	1.34807	0.000868959	0.0382861	yebV	NC_000913.3	1921780	1922016	+	237	protein_coding	protein YebV && PF07351:Protein of unknown function (DUF1480)	-	65.9863	53.0144
b2086	23	52	28	45	52	67	8.75964	16.229	10.5258	14.2199	18.7094	23.6866	53.9633	33.8505	0.657758	0.0488873	0.540507	yegS	NC_000913.3	2168712	2169611	+	900	protein_coding	lipid kinase && PF00781:Diacylglycerol kinase catalytic domain	-	15.3551	15.2244
b2749	45	79	41	70	80	154	47.6067	68.4876	42.8135	61.4442	79.9548	151.233	100.412	54.5265	0.871788	0.00553826	0.161871	ygbE	NC_000913.3	2873014	2873337	-	324	protein_coding	conserved inner membrane protein YgbE && PF12084:Protein of unknown function (DUF3561)	-	75.2566	64.9659
b2809	37	47	36	59	75	103	55.6247	57.9019	53.4206	73.5944	106.519	143.738	78.1984	40.3117	0.950943	0.00135268	0.0547002	ygdI	NC_000913.3	2942918	2943145	-	228	protein_coding	DUF903 domain-containing lipoprotein YgdI && PF06004:Bacterial protein of unknown function (DUF903)	-	81.7998	65.7481
b3024	155	198	174	233	281	307	135.189	141.515	149.795	168.613	231.533	248.551	269.993	177.512	0.602994	0.000755048	0.0350213	ygiW	NC_000913.3	3169284	3169676	-	393	protein_coding	BOF family protein YgiW && PF04076:Bacterial OB fold (BOF) protein	-	179.199	159.204
b3238	601	684	624	928	884	1155	780.318	727.749	799.691	999.705	1084.3	1392.03	971.862	645.225	0.590985	2.44e-05	0.00189559	yhcN	NC_000913.3	3385538	3385801	+	264	protein_coding	DUF1471 domain-containing stress-induced protein YhcN && PF07338:Protein of unknown function (DUF1471)	-	963.965	899.698
b3239	19	24	18	45	40	51	23.8557	24.6932	22.3075	46.8789	47.4457	59.4399	44.4566	20.4861	1.11474	0.00168388	1	yhcO	NC_000913.3	3385857	3386129	-	273	protein_coding	putative barnase inhibitor && -	-	37.4368	35.7861
b3293	230	265	200	149	149	149	213.65	201.72	183.377	114.839	130.755	128.478	146.184	233.984	-0.680161	5.96e-05	0.00400095	yhdN	NC_000913.3	3439141	3439509	-	369	protein_coding	conserved protein YhdN && PF09350:Domain of unknown function (DUF1992)	-	162.137	157.066
b3547	51	97	66	168	73	200	14.4592	22.5359	18.4697	39.5194	19.5522	52.6349	143.028	71.0168	1.00646	0.000586986	0.0288797	yhjX	NC_000913.3	3710799	3712007	-	1209	protein_coding	putative pyruvate transporter && PF07690:Major Facilitator Superfamily	MFS_1	27.8619	21.0441
b3555	29	70	40	66	81	113	34.1591	67.567	46.5059	64.5028	90.1346	123.554	85.7341	45.6827	0.894983	0.0035647	0.116922	yiaG	NC_000913.3	3719478	3719768	+	291	protein_coding	putative DNA-binding transcriptional regulator YiaG && -	-	71.0705	66.0349
b4045	71	133	83	107	198	216	115.888	177.894	133.721	144.908	305.313	327.269	172.914	95.0772	0.855478	0.0013763	0.0549032	yjbJ	NC_000913.3	4259237	4259446	+	210	protein_coding	putative stress response protein && PF05532:CsbD-like	-	200.832	161.401
b4145	44	51	42	36	33	20	17.3354	16.4657	16.3332	11.7682	12.2827	7.31444	28.8993	46.1925	-0.674099	0.0428921	0.511495	yjeJ	NC_000913.3	4373365	4374234	-	870	protein_coding	protein YjeJ && PF15922:YjeJ-like	-	13.5833	14.308
b0288	17	27	22	43	31	41	17.6578	22.9816	22.5554	37.058	30.4192	39.5312	37.3981	22.0857	0.756921	0.0381383	1	ykgJ	NC_000913.3	303853	304182	-	330	protein_coding	putative zinc- or iron-chelating domain-containing protein YkgJ && PF03692:Putative zinc- or iron-chelating domain	-	28.3672	26.7004
b1451	78	109	81	162	148	112	12.7132	14.5585	13.0313	21.908	22.7888	16.9453	137.289	89.7623	0.611082	0.00371517	0.119208	yncD	NC_000913.3	1520963	1523065	-	2103	protein_coding	putative TonB-dependent outer membrane receptor && PF00593:TonB dependent receptor|PF07715:TonB-dependent Receptor Plug Domain	TonB_dep_Rec	16.9909	15.7519
b4598	21	47	36	43	56	85	74.9806	137.517	126.874	127.387	188.893	281.72	60.7981	34.5036	0.80675	0.0194137	0.367366	yncL	NC_000913.3	1517099	1517194	-	96	protein_coding	uncharacterized protein YncL && -	-	156.229	132.452
b3399	475	449	454	323	285	233	243.371	188.517	229.6	137.311	137.949	110.815	273.536	468.667	-0.774501	5.65e-07	6.18e-05	yrfG	NC_000913.3	3528669	3529337	+	669	protein_coding	purine nucleotidase && PF13419:Haloacid dehalogenase-like hydrolase	-	174.594	163.233
b4217	202	247	166	374	331	383	334.489	335.163	271.318	513.841	517.794	588.706	355.217	206.283	0.782228	5.45e-07	6.18e-05	ytfK	NC_000913.3	4439587	4439793	+	207	protein_coding	DUF1107 domain-containing protein YtfK && PF06526:Protein of unknown function (DUF1107)	-	426.885	424.502
