## Supplementary material for "Abiotic factors modulate interspecies competition mediated by the type VI secretion system effectors in *Vibrio cholerae*": Dataset 3

### Sheet: Sheet1
Primer	Sequence (5’-3’)	Description
pDS132-hifi-f	cgatcctttttaacccatcac	Forward primer to amplify pDS132 vector
pDS132-hifi-r	cttctagaggtaccgcatgc	Reverse primer to amplify pDS132 vector
pDS132-f	TGTTGCATGGGCATAAAGTTGC	Forward confirmation primer of pDS132 vector
pDS132-r	ACGGCTGACATGGGAATTCC	Reverse confirmation primer of pDS132 vector
pDS132-MG1655-phoQD179L-KI1	gtgatgggttaaaaaggatcgtgttaagcatccacaggctg	Forward primer to amplify the upstream of MG1655 phoQ for constructing phoQD179L
pDS132-MG1655-phoQD179L-KI2	gtcgtcttaaccattccggtggagctaaa	Reverse primer to amplify the upstream of MG1655 phoQ for constructing phoQD179L
pDS132-MG1655-phoQD179L-KI3	accggaatggttaagacgaccacaatggttaattttggc	Forward primer to amplify the downstream of MG1655 phoQ for constructing phoQD179L
pDS132-MG1655-phoQD179L-KI4	gcatgcggtacctctagaagatgtttcactgccgattctg	Reverse primer to amplify the downstream of MG1655 phoQ for constructing phoQD179L
MG1655-phoQD179L-specific-f	accggaatggttaagacgac	specific primer to PCR MG1655 phoQD179L mutant
MG1655-phoQD179L-confrim-f	ctggattgagcaattcgcgg	Forward confirmation primer of MG1655 phoQD179L
MG1655-phoQD179L-r	TCATCAGGTCGATGACGCAG	Reverse confirmation primer of MG1655 phoQD179L
pDS132-MG1655-dphoQ-ko1	gtgatgggttaaaaaggatcgcgagcatcatctcacgcagt	Forward primer to amplify the upstream of MG1655 phoQ for constructing In-frame deletion of phoQ
pDS132-MG1655-dphoQ-ko2	gaggtgatttttggtcgcca	Reverse primer to amplify the upstream of MG1655 phoQ for constructing In-frame deletion of phoQ
pDS132-MG1655-dphoQ-ko3	tggcgaccaaaaatcacctctgccaacagaaaacgtaccc	Forward primer to amplify the downstream of MG1655 phoQ for constructing In-frame deletion of phoQ
pDS132-MG1655-dphoQ-ko4	gcatgcggtacctctagaagccctccccgctggtttattta	Reverse primer to amplify the downstream of MG1655 phoQ for constructing In-frame deletion of phoQ
pDS132-MG1655-dphoQ-ko5	caccttgtttcagcgcatcg	Forward confirmation primer of In-frame deletion of MG1655 phoQ
pDS132-MG1655-dphoQ-ko6	aacctcgtatcagtgccgga	Reverse confirmation primer of In-frame deletion of MG1655 phoQ
pDS132-MG1655-dphoP-ko1	gtgatgggttaaaaaggatcgtcactacgcagagaacgcag	Forward primer to amplify the upstream of MG1655 phoQ for constructing In-frame deletion of phoP
pDS132-MG1655-dphoP-ko2	ttcgaattgcgctgatgaaa	Reverse primer to amplify the upstream of MG1655 phoQ for constructing In-frame deletion of phoP
pDS132-MG1655-dphoP-ko3	tttcatcagcgcaattcgaagtggtgacgtaacaacgcat	Forward primer to amplify the downstream of MG1655 phoQ for constructing In-frame deletion of phoP
pDS132-MG1655-dphoP-ko4	gcatgcggtacctctagaagttacccggaagttgactggc	Reverse primer to amplify the downstream of MG1655 phoQ for constructing In-frame deletion of phoP
pDS132-MG1655-dphoP-ko5	aaatgcggctgatttgctcc	Forward confirmation primer of In-frame deletion of MG1655 phoP
pDS132-MG1655-dphoP-ko6	cagtaccgccagcttaacca	Reverse confirmation primer of In-frame deletion of MG1655 phoP
pDS132-V52-dvca0285-0286-ko1	gtgatgggttaaaaaggatcgcggaaagagtcgccatgtga	Forward primer to amplify the upstream of V52 tseH-tsiH for constructing In-frame deletion of tseH-tsiH
pDS132-V52-dvca0285-0286-ko2	ggtgatttcctcatatggagttgtatcggctactgg	Reverse primer to amplify the upstream of V52 tseH-tsiH for constructing In-frame deletion of tseH-tsiH
pDS132-V52-dvca0285-0286-ko3	ctccatatgaggaaatcaccttaacgaatggtgaaacc	Forward primer to amplify the downstream of V52 tseH-tsiH for constructing In-frame deletion of tseH-tsiH
pDS132-V52-dvca0285-0286-ko4	gcatgcggtacctctagaaggtaaagacccgggcgatcat	Reverse primer to amplify the downstream of V52 tseH-tsiH for constructing In-frame deletion of tseH-tsiH
pDS132-V52-dvca0285-0286-ko5	gccttacccgataagttcgga	Forward confirmation primer of In-frame deletion of V52 tseH-tsiH
pDS132-V52-dvca0285-0286-ko6	catgtggggtacgtgtggac	Reverse confirmation primer of In-frame deletion of V52 tseH-tsiH
pDS132-V52-dvca0284-0286-ko1	gtgatgggttaaaaaggatcgtgctcacccttattttggggta	Forward primer to amplify the upstream of V52 paar2-tseH-tsiH for constructing In-frame deletion of paar2-tseH-tsiH
pDS132-V52-dvca0284-0286-ko2	tcatgatcggtgccgatatc	Reverse primer to amplify the upstream of V52 paar2-tseH-tsiH for constructing In-frame deletion of paar2-tseH-tsiH
pDS132-V52-dvca0284-0286-ko3	gatatcggcaccgatcatgagaaatcaccttaacgaatggtgaaacc	Forward primer to amplify the downstream of V52 paar2-tseH-tsiH for constructing In-frame deletion of paar2-tseH-tsiH
pDS132-V52-dvca0284-0286-ko4	gcatgcggtacctctagaaggtaaagacccgggcgatcat	Reverse primer to amplify the downstream of V52 paar2-tseH-tsiH for constructing In-frame deletion of paar2-tseH-tsiH
pDS132-V52-dvca0284-0286-ko5	tcttcatcggcaaacaagaca	Forward confirmation primer of In-frame deletion of V52 paar2-tseH-tsiH
pDS132-V52-dvca0284-0286-ko6	catgtggggtacgtgtggac	Reverse confirmation primer of In-frame deletion of V52 paar2-tseH-tsiH
pBAD24-V5-hifi-f	ggtaaacctattcctaatcctctcctt	Forward primer to amplify pBAD24-3V5 vector
pBAD24-hifi-r	GGTACCTCCTGCTAGCCCAAA	Reverse primer to amplify pBAD24-3V5 vector
pBAD24-Tat-f	ATcgccgcttgcgccgcagt	Forward confirmation primer of pBAD24-Tat-3V5 vector
pBAD24-Tat-r	GCATGCGGTAAACCTATTCCTAATCCTCTC	Reverse confirmation primer of pBAD24-Tat-3V5 vector
pBAD-f	agtccacattgattatttgcacgg	Forward confirmation primer of pBAD vector
pBAD-r	TTCACTTCTGAGTTCGGCATGG	Reverse confirmation primer of pBAD vector
pBAD24kan-MG1655-baeR-f	TTGGGCTAGCAGGAGGTACCatgaccgagttaccaatcgacga	Forward primer to amplify the MG1655 baeR
pBAD24kan-MG1656-baeR-r	GGATTAGGAATAGGTTTACCaacgatgcggcaggcgtc	Reverse primer to amplify the MG1655 baeR
pBAD24kan-MG1655-spy-f	TTGGGCTAGCAGGAGGTACCatgcgtaaattaactgcactgtttgttgcctc	Forward primer to amplify the MG1655 spy
pBAD24kan-MG1656-spy-r	GGATTAGGAATAGGTTTACCttcagcagttgcaggcattttacc	Reverse primer to amplify the MG1655 spy
pBAD24kan-MG1655-rcsA-f	TTGGGCTAGCAGGAGGTACCatgtcaacgattattatggatttatgtagttacacc	Forward primer to amplify the MG1655 rcsA
pBAD24kan-MG1656-rcsA-r	GGATTAGGAATAGGTTTACCgcgcatgttgacaaaaataccattagtcac	Reverse primer to amplify the MG1655 rcsA
pBAD24kan-MG1655-cspC-f	TTGGGCTAGCAGGAGGTACCatggcaaagattaaaggtcaggttaagtgg	Forward primer to amplify the MG1655 cspC
pBAD24kan-MG1656-cspC-r	GGATTAGGAATAGGTTTACCgatagctgttacgttaacagctgccg	Reverse primer to amplify the MG1655 cspC
pBAD24kan-MG1655-clpB-f	TTGGGCTAGCAGGAGGTACCatgcgtctggatcgtcttactaa	Forward primer to amplify the MG1655 clpB
pBAD24kan-MG1656-clpB-r	GGATTAGGAATAGGTTTACCctggacggcgacaatcc	Reverse primer to amplify the MG1655 clpB
pBAD24kan-MG1655-yobF-f	TTGGGCTAGCAGGAGGTACCatgtgtggcattttcagtaaagaagtcctg	Forward primer to amplify the MG1655 yobF
pBAD24kan-MG1656-yobF-r	GGATTAGGAATAGGTTTACCgattgttttcttcgcccgca	Reverse primer to amplify the MG1655 yobF
pBAD24kan-phoQD179L-part1-r	TTGGGCTAGCAGGAGGTACCatgaaaaaattactgcgtctttttttcccgctc	Forward primer to amplify the MG1655 phoQD179L part 1
pBAD24kan-phoQD179L-part1-f	ccggaatggttaagacgaccacaatggttaattttgg	Reverse primer to amplify the MG1655 phoQD179L part 1
pBAD24kan-phoQD179L-part2-r	ggtcgtcttaaccattccggtggagctaaaaa	Forward primer to amplify the MG1655 phoQD179L part 2
pBAD24kan-phoQD179L-part2-f	GGATTAGGAATAGGTTTACCttattcatctttcggcgcagaa	Reverse primer to amplify the MG1655 phoQD179L part 2
pBAD24-TseH-f	TTGGGCTAGCAGGAGGTACCatgactgacactgtatcatcaactccag	Forward primer to amplify the V52 tseHH64A part 1
pBAD24-TseHH64A-part1-r	actccagctgcaccaaggtagggggccttca	Reverse primer to amplify the V52 tseHH64A part 1
pBAD24-TseHH64A-part2-f	taccttggtgcagctggagttattttgattaatggtgaaacaggtgttactcgc	Forward primer to amplify the V52 tseHH64A part 2
pBAD24-TseH-r	GGATTAGGAATAGGTTTACCctcagataccgttaatttgttggtctt	Reverse primer to amplify the V52 tseHH64A part 2
pBAD24Kan-Tat-tseH-f	cgactgcggcgcaagcggcgatgactgacactgtatcatcaactccag	Forward primer to amplify the V52 tseH
pBAD24Kan-Tat-tseH-r	GGAATAGGTTTACCGCATGCctcagataccgttaatttgttggtctt	Forward primer to amplify the V52 tseH
qPCR-MG1655-16S-f	TGATAAACTGGAGGAAGGTGG	Forward primer for qPCR assay of 16S
qPCR-MG1655-16S-r	ACTACGACGCACTTTATGAGG	Reverse primer for qPCR assay of 16S
qPCR-MG1655-gadC-f	GGCTGTTTATGAATACCCTACCT	Forward primer for qPCR assay of gadC
qPCR-MG1655-gadC-r	GACACCACCTTCTTCCCAG	Reverse primer for qPCR assay of gadC
qPCR-MG1655-osmY-f	TGGCTGTAATGTTGACCTCTG	Forward primer for qPCR assay of osmY
qPCR-MG1655-osmY-r	TCGGTGCTCTTGATGTTGTC	Reverse primer for qPCR assay of osmY
qPCR-MG1655-kbp-f	GGTCAGCACGATAAAGACGA	Forward primer for qPCR assay of kbp
qPCR-MG1655-kbp-r	TTTCTCCTTCGCCTCCTG	Reverse primer for qPCR assay of kbp
qPCR-MG1655-hyaD-f	CATTGACTACGGGCTGGA	Forward primer for qPCR assay of hyaD
qPCR-MG1655-hyaD-f	CCAACACTTCGGAGAAACTG	Reverse primer for qPCR assay of hyaD
qPCR-MG1655-poxB-f	CTGAAGCACAACTTAGCGG	Forward primer for qPCR assay of poxB
qPCR-MG1655-poxB-r	CTGGAGGGAATATGAGCGG	Reverse primer for qPCR assay of poxB
qPCR-MG1655-glpD-f	GAGCACTATGAATTCCGCCT	Forward primer for qPCR assay of glpD
qPCR-MG1655-glpD-r	GTACATAAACAGACCAATGCGA	Reverse primer for qPCR assay of glpD
qPCR-MG1655-lon-f	ATTGATGAGCGGGAACAGG	Forward primer for qPCR assay of lon
qPCR-MG1655-lon-r	TGTTTGTCAGCCAGTTTCAG	Reverse primer for qPCR assay of lon
qPCR-MG1655-rpoD-f	GCTGAAACTTCTTGTCACCC	Forward primer for qPCR assay of rpoD
qPCR-MG1656-rpoD-r	TTCCATCACCTGAATGCCC	Reverse primer for qPCR assay of rpoD
qPCR-MG1655-ulaR-f	GAATTTCGCCTGCCACTG	Forward primer for qPCR assay of ulaR
qPCR-MG1655-ulaR-f	CTTTCGCCCGGATTAACCA	Reverse primer for qPCR assay of ulaR
qPCR-MG1655-dnaK-f	CACGCCTTCTATCATTGCC	Forward primer for qPCR assay of dnaK
qPCR-MG1655-dnaK-r	CGCTGTACTTCTTCGTCCTG	Reverse primer for qPCR assay of dnaK
qPCR-MG1655-fxsA-f	GGGCTTTAAGAATTTCGTGCTG	Forward primer for qPCR assay of fxsA
qPCR-MG1655-fxsA-r	CGGCATCAACTTCACTGTC	Reverse primer for qPCR assay of fxsA
qPCR-MG1655-hspQ-f	GCCATTCCCTGTTAGGTTATCTC	Forward primer for qPCR assay of hspQ
qPCR-MG1655-hspQ-r	CCGTTATCGTCCTCCATCAC	Reverse primer for qPCR assay of hspQ
qPCR-MG1655-sdaB-f	CACGCCGACAACCTTTCTC	Forward primer for qPCR assay of sdaB
qPCR-MG1655-sdaB-r	CTCTTCATCAACGATAAAGCCAC	Reverse primer for qPCR assay of sdaB
qPCR-MG1655-osmE-f	AAAGACCAGTTTGTACAGCC	Forward primer for qPCR assay of osmE
qPCR-MG1655-osmE-r	TTTACCATCACGTTGACCCA	Reverse primer for qPCR assay of osmE
qPCR-MG1655-yiaG-f	CCAATGCATGAGCTGTTGAG	Forward primer for qPCR assay of yiaG
qPCR-MG1655-yiaG-r	CCTTTACCATGGCGACTG	Reverse primer for qPCR assay of yiaG
qPCR-MG1655-glmY-f	GCTCATTCACCGACTTATGTCAG	Forward primer for qPCR assay of glmY
qPCR-MG1655-glmY-r	AATTACCCGGCTTTGTTATGGA	Reverse primer for qPCR assay of glmY
qPCR-MG1655-elaB-f	GCTTCAGACAGTTATTACTATCGG	Forward primer for qPCR assay of elaB
qPCR-MG1655-elaB-r	CCACACCAATTCCTTGCC	Reverse primer for qPCR assay of elaB
qPCR-MG1655-hyaC-f	CCATAATCCCATCGCCCAG	Forward primer for qPCR assay of hyaC
qPCR-MG1655-hyaC-r	TGAATGTCCATTGAGTTGCCA	Reverse primer for qPCR assay of hyaC
VasXd16-KpnI-f	gcgGGTACCagtaatcccaatcaagctgcgaaaac	Forward primer to amplify vasX∆C16 fragment
VasXd16-XbaI-r	GCGTCTAGAaccttttcctacaacgagatttcttgtg	Reverse primer to amplify vasX∆C16 fragment
